# The molecular infrastructure of glutamatergic synapses in the mammalian forebrain

**DOI:** 10.1101/2021.02.19.432002

**Authors:** J. Peukes, C. Lovatt, C. Leistner, J. Boulanger, D. R. Morado, M. J. G. Fuller, W. Kukulski, F. Zhu, N. H. Komiyama, J. A. G. Briggs, S. G. N. Grant, R. Frank

**Affiliations:** MRC Laboratory of Molecular Biology, Francis Crick Avenue, Cambridge, CB2 0QH, UK; University of California Berkeley, QB3, Berkeley, USA; Astbury Centre for Structural Molecular Biology, School of Biomedical Sciences, Faculty of Biological Sciences, University of Leeds, LS2 9JT, UK; Rosalind Franklin Institute, Didcot, OX11 0QS, UK; Harvard Medical School; Science for Life Laboratory, Department of Biochemistry and Biophysics, Stockholm University, 17165 Solna, Sweden; Institute of Biochemistry and Molecular Medicine, University of Bern, 3012 Bern, Switzerland; Genes to Cognition Program, Centre for Clinical Brain Sciences, Simons Initiative for the Developing Brain, University of Edinburgh, Edinburgh EH16 4SB, UK; Genes to Cognition Program, Centre for Clinical Brain Sciences, Simons Initiative for the Developing Brain, the Muir Maxwell Epilepsy Centre, University of Edinburgh, Edinburgh EH16 4SB, UK; Max Planck Institute of Biochemistry, Martinsried, Germany

## Abstract

Glutamatergic synapses form the vast majority of connections within neuronal circuits, but how these subcellular structures are molecularly organized within the mammalian brain is poorly understood. Conventional electron microscopy using chemically fixed, metal- stained tissue has identified a proteinaceous, membrane-associated thickening called the ‘postsynaptic density’ (PSD). Here, we combined mouse genetics and cryo-electron tomography to determine the 3D molecular architecture of fresh isolated and anatomically intact synapses in the adult forebrain. The native glutamatergic synapse did not consistently show a higher density of proteins at the postsynaptic membrane thought to be characteristic of the PSD. Instead, a ‘synaptoplasm’ consisting of cytoskeletal elements, macromolecular complexes and membrane-bound organelles extended throughout the pre- and post- synaptic compartments. Snapshots of active processes gave insights into membrane remodeling processes. Clusters of up to 60 ionotropic glutamate receptors were positioned inside and outside the synaptic cleft. Together, these information-rich tomographic maps present a detailed molecular framework for the coordinated activity of synapses in the adult mammalian brain.
