## Supplementary material for "The molecular infrastructure of glutamatergic synapses in the mammalian forebrain": Figure 2 - table 1

### Sheet: Sheet1
						PoSM										PreSM										Vicinal compartments							Electron dense deposit							Synapse topology
Mouse ID	Dataset	Tomogram ID	Brain Region	Molecular density analysis	PSD95-GFP (cryoCLEM)	No. clefts	Cleft iGluR	F-Actin	Microtubule	Intracellular membrane-bound organelle	Polyhedral membrane	Vesicle	Multivesicular body	Mitochondrion	Ribosome	No. clefts	Synaptic vesicles	Docked vesicle	F-Actin	Microtubule	Intracellular membrane-bound organelle	Polyhedral membrane	Multivesicular body	Mitochondrion	Ribosome	F-actin	Microtubule	Vesicle	Multivesicular body	Polyhedral membrane	Mitochondrion	Ribosomes	PreSM mitochondrion	PoSM mitochondrion	Vicinal mitochondrion	PreSM	PoSM	Vicinal	Vicinal MVB
GGR1	1	D01_H_TS_01.mrc	Hippocampus	0	1	1	1	1	0	0	0	0	0	0	0	1	1	1	0	0	1	0	0	0	0	1	1	1	0	0	0	0	-	-	-	0	0	0	0	Single
GGR1	1	D01_H_TS_02.mrc	Hippocampus	0	1	1	0	0	0	0	0	0	0	0	0	1	1	1	0	0	0	0	0	0	0	0	1	1	0	0	1	0	-	-	0	0	0	0	0	Single
GGR1	1	D01_H_TS_03.mrc	Hippocampus	0	1	1	0	1	0	1	0	1	0	0	0	1	1	1	0	0	0	1	0	0	0	1	1	1	0	1	1	1	-	-	0	0	0	1	0	Single
GGR1	1	D01_H_TS_04.mrc	Hippocampus	0	1	1	1	1	0	0	0	0	0	0	0	1	1	1	1	0	0	0	0	0	0	1	1	1	1	1	1	1	-	-	0	0	0	1	0	Single
GGR1	1	D01_H_TS_05.mrc	Hippocampus	1	1	1	1	1	0	1	0	0	0	1	0	1	1	1	1	0	0	1	0	0	0	1	1	1	1	1	0	0	-	1	-	0	0	0	0	Single
GGR1	1	D01_H_TS_06.mrc	Hippocampus	1	1	1	1	1	0	0	0	1	0	1	0	1	1	1	0	0	1	0	0	0	0	1	1	1	0	1	1	0	-	1	0	0	0	0	0	Single
GGR1	1	D01_H_TS_08.mrc	Hippocampus	1	1	1	1	1	0	1	0	0	0	0	0	1	1	1	0	0	0	0	0	0	0	0	1	1	0	0	1	0	-	-	0	0	0	0	0	Single
GGR1	1	D01_H_TS_07.mrc	Hippocampus	0	1	1	0	1	0	0	0	0	0	0	0	1	1	1	0	0	1	0	0	1	0	0	0	1	1	0	1	0	0	-	0	0	0	0	0	Single
GGR1	1	D01_H_TS_09.mrc	Hippocampus	1	1	1	0	1	0	0	0	0	0	0	0	1	1	1	1	0	0	1	0	1	0	0	0	1	0	0	1	0	0	-	1	0	0	1	0	Single
GGR1	1	D01_H_TS_10.mrc	Hippocampus	0	1	1	1	1	0	0	0	0	0	0	0	1	1	1	1	0	1	0	0	1	0	0	1	0	0	1	0	0	0	-	-	0	0	0	0	Single
GGR1	1	D01_H_TS_11.mrc	Hippocampus	0	1	1	0	1	0	0	0	0	0	0	0	1	1	1	0	0	1	0	0	1	0	0	1	1	0	0	1	0	0	-	0	0	0	0	0	Single
GGR1	1	D01_H_TS_12.mrc	Hippocampus	1	1	1	0	1	0	0	0	0	0	0	0	1	1	1	0	0	0	0	0	0	0	0	1	1	0	1	1	0	-	-	1	0	0	0	0	Single
GGR1	1	D01_H_TS_13.mrc	Hippocampus	0	1	1	0	1	0	0	0	0	0	0	0	1	1	1	0	0	0	0	0	1	0	0	1	1	0	0	0	0	0	-	-	0	0	0	0	Single
GGR1	1	D01_H_TS_14.mrc	Hippocampus	1	1	1	1	1	0	0	0	0	0	0	0	1	1	1	0	0	0	0	0	0	0	0	1	1	0	1	1	0	-	-	0	0	0	0	0	Single
GGR1	1	D01_H_TS_15.mrc	Hippocampus	1	1	1	0	1	0	1	0	0	0	0	0	1	1	0	1	0	0	0	0	0	1	0	1	0	0	0	1	0	-	-	1	0	0	1	0	Single
GGR1	1	D01_H_TS_16.mrc	Hippocampus	0	1	1	1	1	0	0	0	0	0	0	0	1	1	1	0	0	1	0	0	0	0	0	0	1	0	0	1	0	-	-	0	0	0	0	0	Single
GGR1	1	D01_H_TS_17.mrc	Hippocampus	0	1	1	1	1	0	1	0	1	0	0	0	1	1	1	0	0	0	0	0	0	0	0	1	1	0	0	1	0	-	-	0	0	0	0	0	Convergent
GGR1	1	D01_H_TS_18.mrc	Hippocampus	1	1	1	0	1	0	0	0	0	0	0	0	1	1	1	1	0	0	0	0	0	0	0	1	1	0	1	1	0	-	-	0	0	0	0	0	Single
GGR1	1	D01_H_TS_19.mrc	Hippocampus	0	1	1	0	1	0	0	0	0	0	0	0	1	1	1	1	1	0	0	0	0	0	0	1	1	0	1	1	0	-	-	0	0	0	0	0	Single
GGR1	1	D01_H_TS_20.mrc	Hippocampus	1	1	1	0	1	0	0	0	0	0	0	0	1	1	1	0	0	1	0	0	1	0	0	0	1	0	0	1	0	0	-	0	0	0	0	0	Single
GGR1	1	D01_H_TS_21.mrc	Hippocampus	1	1	1	1	1	0	0	0	0	0	0	0	1	1	1	0	0	0	1	0	0	0	0	0	1	0	0	1	0	-	-	1	0	0	0	0	Single
GGR1	1	D01_H_TS_22.mrc	Hippocampus	1	1	1	1	1	0	1	1	0	0	1	0	1	1	1	1	0	1	0	0	1	0	0	1	1	0	1	1	0	0	0	0	0	0	0	0	Convergent
GGR1	1	D01_H_TS_23.mrc	Hippocampus	0	1	1	1	1	0	1	0	0	0	0	0	1	1	1	0	0	1	1	1	0	0	0	1	1	0	1	0	0	-	-	-	0	0	1	0	Single
GGR1	1	D01_H_TS_24.mrc	Hippocampus	0	1	1	1	1	0	0	0	0	0	0	0	1	1	1	0	0	0	0	0	1	0	1	0	1	0	0	1	0	0	-	1	0	0	0	0	Single
GGR1	1	D01_H_TS_25.mrc	Hippocampus	1	1	1	0	1	0	0	0	0	0	0	0	1	1	1	1	1	1	0	1	0	0	0	1	1	1	0	0	0	-	-	-	0	0	0	0	Single
GGR1	1	D01_H_TS_26.mrc	Hippocampus	1	1	1	1	1	0	0	0	0	0	0	0	1	1	1	0	0	0	1	0	1	0	1	1	1	0	0	1	0	1	-	1	0	0	0	0	Single
GGR1	1	D01_H_TS_27.mrc	Hippocampus	1	1	1	1	1	0	0	0	1	0	0	0	1	1	1	0	0	0	0	0	0	0	0	1	1	0	0	1	0	-	-	0	0	0	0	0	Single
GGR2	2	D02_H_TS_01.mrc	Hippocampus	1	1	1	0	1	0	0	0	0	0	0	0	1	1	0	1	0	0	0	1	0	0	0	1	0	0	1	1	1	-	-	0	1	0	0	0	Single
GGR2	2	D02_H_TS_02.mrc	Hippocampus	0	1	1	1	0	0	0	0	0	0	0	0	1	1	1	0	0	0	0	0	0	0	0	1	1	0	0	0	0	-	-	-	0	0	0	0	Single
GGR2	2	D02_H_TS_03.mrc	Hippocampus	0	1	1	0	1	0	0	0	0	0	0	0	1	1	1	0	1	0	0	0	0	0	0	1	1	1	1	1	0	-	-	0	0	0	1	0	Single
GGR2	2	D02_H_TS_04.mrc	Hippocampus	0	1	1	0	1	0	0	0	0	0	1	0	1	1	1	1	0	0	0	0	1	0	1	1	1	0	0	1	0	0	1	0	0	0	0	0	Single
GGR2	2	D02_H_TS_05.mrc	Hippocampus	1	1	1	0	0	0	0	0	0	0	0	0	1	1	1	0	0	0	0	0	0	0	1	1	1	1	0	1	1	-	-	0	0	0	0	0	Single
GGR2	2	D02_H_TS_06.mrc	Hippocampus	0	1	1	0	0	0	0	0	0	0	0	0	1	1	1	0	0	1	0	0	0	0	0	0	1	0	0	0	0	-	-	-	0	0	0	0	Single
GGR3	3	D03_C_TS_01.mrc	Cortex	0	1	1	0	1	1	0	0	0	1	0	0	1	1	0	0	0	0	0	0	0	0	0	0	0	1	1	1	1	-	-	1	0	0	0	0	Single		divergent 2 post
GGR3	3	D03_C_TS_02.mrc	Cortex	1	1	1	1	1	0	1	0	0	1	0	1	1	1	1	0	1	0	0	0	0	0	0	1	1	1	0	1	0	-	-	0	0	0	0	0	Single
GGR3	3	D03_C_TS_02.mrc	Cortex	0	2	2	0	1	0	0	0	0	0	0	0	2	1	1	0	1	1	1	1	0	0	0	1	1	1	0	1	0	-	-	0	0	0	0	0	Convergent
GGR3	3	D03_C_TS_03.mrc	Cortex	0	1	1	1	1	0	0	0	0	0	0	1	1	1	1	0	0	0	0	0	0	0	0	1	1	1	1	1	1	-	-	0	0	0	1	0	Single
GGR3	3	D03_C_TS_04.mrc	Cortex	0	1	1	1	1	0	0	0	0	0	0	0	1	1	1	1	0	0	0	0	0	0	0	1	0	1	1	1	0	-	-	0	0	0	1	0	Single
GGR3	4	D03_C_TS_06.mrc	Cortex	0	1	1	1	0	0	1	0	0	0	0	0	1	1	1	0	0	1	0	1	1	0	0	1	0	0	0	1	0	1	-	0	0	0	0	0	Convergent
GGR3	4	D04_C_TS_07.mrc	Cortex	1	1	1	1	1	0	1	0	0	1	0	1	1	1	1	0	0	0	0	1	0	0	0	1	1	1	0	0	0	-	-	-	0	1	0	0	Single
GGR4	5	D05_H_TS_01.mrc	Hippocampus	0	1	1	0	1	1	0	0	0	0	0	0	1	1	1	0	1	0	0	0	1	0	0	0	1	0	0	1	0	0	-	0	0	0	0	0	Single
GGR4	5	D05_H_TS_02.mrc	Hippocampus	0	1	1	0	0	0	0	0	0	0	0	0	1	1	1	1	0	0	0	0	0	0	0	0	1	1	0	1	0	-	-	0	0	0	1	0	Single
GGR5	6	D06_H_TS_01.mrc	Hippocampus	0	1	1	0	1	0	0	0	0	0	0	0	1	1	1	0	0	0	0	0	1	0	0	0	1	0	0	1	0	1	-	0	0	0	0	0	Single
GGR5	6	D06_H_TS_02.mrc	Hippocampus	0	1	1	0	1	0	0	0	0	0	0	0	1	1	1	1	0	0	0	0	0	0	1	0	1	0	0	1	0	-	-	1	0	1	1	0	Single
GGR5	6	D06_H_TS_03.mrc	Hippocampus	0	1	1	0	1	0	0	0	0	0	0	0	1	1	1	1	0	1	0	0	0	0	0	1	1	1	1	0	0	-	-	-	0	0	0	0	Single
GGR5	6	D06_H_TS_04.mrc	Hippocampus	0	1	1	0	1	0	0	0	0	0	0	0	1	1	1	0	0	0	0	0	0	0	0	1	0	1	0	0	0	-	-	-	0	0	0	0	Single
GGR5	6	D06_H_TS_05.mrc	Hippocampus	0	1	1	1	1	0	0	0	0	0	0	0	1	1	1	0	0	0	0	0	0	0	0	0	1	0	0	0	0	-	-	-	0	0	0	0	Single
GGR5	6	D06_H_TS_06.mrc	Hippocampus	0	1	1	1	1	1	0	0	0	0	1	0	1	1	0	1	1	1	0	0	0	0	0	1	1	1	0	1	0	-	1	0	0	0	0	0	Single
GGR5	6	D06_H_TS_07.mrc	Hippocampus	0	1	1	0	1	0	0	0	0	0	0	0	1	1	0	0	0	0	0	0	0	0	0	1	1	0	0	0	0	-	-	-	0	0	0	0	Single
GGR6	7	D07_C_TS_01.mrc	Cortex	0	1	1	1	0	0	0	0	0	0	0	0	1	1	1	0	0	0	0	0	0	0	0	0	1	1	0	0	0	-	-	-	0	0	0	0	Single
GGR7	8	D08_C_TS_01.mrc	Cortex	0	1	1	0	1	0	1	0	0	0	0	0	1	1	0	0	0	1	1	0	0	0	0	0	1	0	1	0	0	-	-	-	0	0	0	0	Single
